# Oncogenic role of a developmentally regulated *NTRK2* splice variant

**DOI:** 10.1101/2022.01.07.475392

**Authors:** Siobhan S. Pattwell, Sonali Arora, Nicholas Nuechterlein, Michael Zager, Keith R. Loeb, Patrick J. Cimino, Nikolas C. Holland, Noemi Reche-Ley, Hamid Bolouri, Damian A. Almiron Bonnin, Frank Szulzewsky, Vaishnavi V. Phadnis, Tatsuya Ozawa, Michael J. Wagner, Michael C. Haffner, Junyue Cao, Jay Shendure, Eric C. Holland

## Abstract

Temporally-regulated alternative splicing choices are vital for proper development yet the wrong splice choice may be detrimental. Here we highlight a novel role for the neurotrophin receptor splice variant TrkB.T1 in neurodevelopment, embryogenesis, transformation, and oncogenesis across multiple tumor types in both humans and mice. TrkB.T1 is the predominant *NTRK2* isoform across embryonic organogenesis and forced over-expression of this embryonic pattern causes multiple solid and nonsolid tumors in mice in the context of tumor suppressor loss. TrkB.T1 also emerges the predominant *NTRK* isoform expressed in a wide range of adult and pediatric tumors, including those harboring TRK fusions. Affinity purification-mass spectrometry (AP-MS) proteomic analysis reveals TrkB.T1 has distinct interactors with known developmental and oncogenic signaling pathways such as Wnt, TGF-ß, Hedgehog, and Ras. From alterations in splicing factors to changes in gene expression, the discovery of isoform specific oncogenes with embryonic ancestry has the potential to shape the way we think about developmental systems and oncology.
