## Supplemental Dataset 4 for "Oncogenic role of a developmentally regulated *NTRK2* splice variant"

### Sheet: Sheet1
Supplemental Data. TrkB.T1 expression in cancer tissues determined by immunohistochemistry
Organ site	Diagnosis	Age	Sex	Stage	TrkB.T1 expression score
Thyroid	Papillary carcinoma	46	F	T4N0M0	160
Thyroid	Papillary carcinoma	45	F	T2N0M0	180
Thyroid	Papillary carcinoma	40	M	T4N1M0	200
Thyroid	Follicular carcinoma	65	F	T2N0M0	160
Thyroid	Follicular carcinoma	26	F	T2N0M0	140
Thyroid	Follicular carcinoma	75	F	T3N0M0	140
Lung	Squamous cell carcinoma	52	F	T2N1M0	200
Lung	Squamous cell carcinoma	48	M	T2N0M0	180
Lung	Squamous cell carcinoma	28	M	T2N0M0	200
Lung	Adenocarcinoma	42	M	T2NxM0	180
Lung	Adenocarcinoma	56	M	T2N0M0	200
Lung	Adenocarcinoma	51	M	TxNxMx	140
Lung	Small cell carcinoma	54	M	T2N1M0	40
Lung	Small cell carcinoma	65	F	T2N0M0	80
Lung	Small cell carcinoma	73	M	T3N1M0	140
Lung	Large cell carcinoma	64	M	T2N0M0	180
Lung	Large cell carcinoma	70	M	T2N0M0	270
Lung	Large cell carcinoma	61	M	T4N0M0	210
Esophagus	Squamous cell carcinoma	65	F	T2N0M0	200
Esophagus	Squamous cell carcinoma	50	F	T2N0M0	300
Esophagus	Squamous cell carcinoma	60	F	T3N0M0	210
Esophagus	Adenocarcinoma	33	F	T4NxM0	160
Esophagus	Adenocarcinoma	65	M	TxNxMx	180
Stomach	Adenocarcinoma	55	F	T3N3M0	200
Stomach	Adenocarcinoma	72	M	T3N1M0	70
Stomach	Adenocarcinoma	72	M	T3N1M0	160
Colon	Mucinous adenocarcinoma	69	M	T4N2M0	180
Colon	Adenocarcinoma	34	F	T4N0M0	140
Colon	Adenocarcinoma	51	M	T4N2M0	200
Rectum	Adenocarcinoma	67	M	T3N0M0	70
Rectum	Adenocarcinoma	60	F	T3N0M0	90
Rectum	Adenocarcinoma	59	F	T3N0M0	30
Breast	Invasive ductal carcinoma	44	F	T2N1M0	300
Breast	Invasive ductal carcinoma	41	F	T2N0M0	240
Breast	Invasive ductal carcinoma	52	F	T3N0M0	300
Larynx	Squamous cell carcinoma	53	M	T4N1M0	180
Larynx	Squamous cell carcinoma	65	M	T1N0M0	160
Larynx	Squamous cell carcinoma	75	M	T3N0M0	120
Ovary	Serous papillary adenocarcinoma	57	F	T1cN0M0	90
Ovary	Serous papillary adenocarcinoma	54	F	T3cN1M0	80
Ovary	Serous papillary adenocarcinoma	38	F	T3bN1M0	200
Ovary	Mucinous adenocarcinoma	67	F	T3bN0M0	60
Ovary	Mucinous adenocarcinoma	49	F	TxN0M0	10
Ovary	Mucinous adenocarcinoma	51	F	T1bN0M0	10
Ovary	Granular cell tumor	66	F	-	10
Ovary	Granular cell tumor	53	F	-	40
Ovary	Granular cell tumor	49	F	-	80
Kidney	Clear cell carcinoma	60	M	T2N0M0	300
Kidney	Clear cell carcinoma	60	M	T1N0M0	300
Kidney	Clear cell carcinoma	52	M	T1N0M0	300
Kidney	Clear cell carcinoma	4	F	T4N0M0	300
Kidney	Clear cell carcinoma	4	F	T1N0M0	300
Kidney	Clear cell carcinoma	4	M	T1N0M0	210
Kidney	Nephroblastoma	47	M	T1N0M0	140
Kidney	Nephroblastoma	61	F	T2N0M0	140
Kidney	Nephroblastoma	33	F	T1N0M0	80
Kidney	Carcinoma sarcomatodes	71	F	T2N0M0	140
Kidney	Carcinoma sarcomatodes	49	F	T3N0M0	80
Kidney	Carcinoma sarcomatodes	49	F	T2N0M0	180
Prostate	Adenocarcinoma	69	M	T3NxM0	160
Prostate	Adenocarcinoma	81	M	T3NxM0	200
Prostate	Adenocarcinoma	51	M	T2N0M0	180
Liver	Hepatocellular carcinoma	53	M	T2N0M0	300
Liver	Hepatocellular carcinoma	48	M	T3N0M0	300
Liver	Hepatocellular carcinoma	45	M	T3N0M0	300
Liver	Cholangiocellular carcinoma	48	M	T2N0M0	240
Liver	Cholangiocellular carcinoma	67	M	T3N0M1	270
Liver	Cholangiocellular carcinoma	62	F	T2N0M0	160
Pancreas	Adenocarcinoma	67	M	T4N0M0	200
Pancreas	Adenocarcinoma	57	F	T2N0M0	160
Pancreas	Duct adenocarcinoma	76	M	T3N0M0	140
Pancreas	Islet cell carcinoma	15	F	T2N0M0	210
Pancreas	Islet cell carcinoma	49	F	T2N0M0	180
Pancreas	Islet cell carcinoma	12	F	-	100
Pancreas	Mucinous adenocarcinoma	41	F	T3N0M0	160
Pancreas	Mucinous adenocarcinoma	62	F	T4N0M0	80
Pancreas	Mucinous adenocarcinoma	48	F	T2N0M0	120
Skin	Squamous cell carcinoma of face	90	F	T2N0M0	150
Skin	Squamous cell carcinoma of left thigh	66	F	-	160
Skin	Squamous cell carcinoma of thigh	79	F	T2N0M0	180
Skin	Malignant melanoma of right sole of foot	62	F	T4NxM0	300
Skin	Malignant melanoma of right sole of foot	25	M	T4N0M0	210
Skin	Malignant melanoma of left heel	52	M	T4N1M1	160
Testis	Seminoma	30	M	T1N0M0	140
Testis	Seminoma	36	M	T1N0M0	140
Testis	Seminoma	38	M	T1N0M0	90
Bone	Osteosarcoma of left knee	23	F	T2N0M0	120
Bone	Chondrosarcoma of right tibia	17	M	T2N0M0	140
Bone	Chondrosarcoma of right tibia	14	M	T2N0M0	60
Bone	Chondrosarcoma of left tibia	13	F	T2N0M0	140
Abdominal cavity	Leiomyosarcoma	51	F	T1N0M0	180
Retroperitoneum	Leiomyosarcoma	78	F	T2N0M0	200
Retroperitoneum	Leiomyosarcoma	54	F	T2N0M0	180
Bone	Embryonal rhabdomyosarcoma of thoracic vertebrae	20	M	T1N0M0	90
Abdominal cavity	Embryonal rhabdomyosarcoma	40	F	T2N0M0	30
Retroperitoneum	Embryonal rhabdomyosarcoma	21	M	T1N0M0	40
Eye	Retinoblastoma of eyeball	28	M	T3cN0M0	40
Eye	Retinoblastoma	4	F	TxN0M0	10
Eye	Retinoblastoma	60	M	TxN0M0	40
Soft tissue	Angiosarcoma of pelvic cavity	65	F	T2bN0M0	160
Bone	Angiosarcoma of right tibia	37	M	T1bN0M0	160
Soft tissue	Angiosarcoma of pericardium	40	F	T1N0M0	60
Lymph node	Hodgkin‘s lymphoma of right neck	73	F	-	30
Lymph node	Hodgkin‘s lymphoma of neck	27	M	-	50
Lymph node	Hodgkin‘s lymphoma of neck	43	M	-	30
Lymph node	Diffuse small B-cell lymphoma of left neck	10	M	-	90
Lymph node	Diffuse small B-cell lymphoma of right neck	57	F	-	90
Lymph node	Diffuse small B-cell lymphoma of right armpit	69	M	-	80
Lymph node	T-cell lymphoma of left groin	13	F	-	80
Lymph node	T-cell lymphoma of right armpit	37	M	-	140
Thyroid	T-cell lymphoma	40	F	-	120
Bone	Myeloma of costal bone	46	F	-	200
Bone	Myeloma of seventh costal bone	39	M	-	210
Bone	Myeloma	64	M	-	180
Uterus	Endometrioid adenocarcinoma	62	F	T1N0M0	40
Uterus	Endometrioid adenocarcinoma	62	F	T1cN1M0	160
Bladder	Urothelial carcinoma	63	M	T2aN0M0	60
Bladder	Urothelial carcinoma	54	F	T3NxM1	180
